# ATPIF1 inactivation promotes antitumor immunity through metabolic reprogramming of CD8^+^ T cells

**DOI:** 10.1101/2020.09.23.310979

**Authors:** Genshen Zhong, Ying Wang, Jiaojiao Zhang, Yichun Wang, Yuan Li, Yaya Guan, Shuang Shen, Xiaoying Zhang, Xinyu Cao, Minna Wu, Zhongxin Zhang, Ming Shi, Yunwei Lou, Yinming Liang, Hui Wang, Jianping Ye

## Abstract

Induction of CD8^+^ T cell activity is a promising strategy in the cancer immunotherapy. In this study, we identified ATP synthase inhibitory factor 1 (ATPIF1) as a potential target in the induction of CD8^+^ T cell immunity against tumor. Inactivation of ATPIF1 gene in mice promoted the antitumor activity of CD8^+^ T cells leading to suppression of tumor growth of B16 melanoma and Lewis lung cancer. The phenotype was abolished by deletion of CD8^+^ T cells in the ATPIF1-KO mice. The tumor infiltrating CD8^+^ T cells exhibited strong activities in the proliferation, effector and memory as revealed by the single cell RNA sequencing results of CD45^+^ tumor infiltrating lymphocytes (TILs) isolated from the tumors. The CD8^+^ T cells expressed more antitumor makers in the tumor microenvironment and in coculture with the tumor cells. The cells had a higher level of glycolysis after the T cell receptor-mediated activation as revealed by the targeted metabolomics assay. The cells exhibited an extra activity of oxidative phosphorylation before the activation as indicated by the oxygen consumption rate. The cells gained capacities in the proliferation, apoptosis resistance and mitophagy in the glucose-limiting environment. These data suggest that inhibition of ATPIF1 activity by gene inactivation rewired the energy metabolism of CD8^+^ T cells to enhance their immune activities to the tumors. ATPIF1 is a potential molecular target in the induction of antitumor immunity through metabolic reprogramming of CD8^+^ T cells for the cancer immunotherapy.
