## Supplementary material for "ATPIF1 inactivation promotes antitumor immunity through metabolic reprogramming of CD8^+^ T cells": Table 2

### Sheet: MRM结果列表
Componnd Name	HMDB	KEGG	ESI Mode	Transition	RT (min)	FC	P.value	KO_1	KO_2	KO_3	KO_4	KO_5	KO_6	WT_1	WT_2	WT_3	WT_4	WT_5	WT_6	QC_1	QC_2	QC_3	QC_4	QCRSD
Acetoacetyl-CoA	HMDB0001484	C00332	Positive	852/345	12.07	1.44711	0.0427071	7.13502e+08	1.54592e+09	1.66445e+09	1.66471e+09	1.78363e+09	1.66445e+09	1.9019e+09	1.18878e+09	2.85337e+09	2.14012e+09	2.37757e+09	2.61528e+09	2.02159e+09	2.14012e+09	1.54579e+09	1.9019e+09	0.11692
alpha-D-Ribose 5-phosphate	HMDB0001031	C00673	Negative	229/79	13.01	0.647457	0.00606164	1.3005e+06	1.46579e+06	1.27682e+06	1.49821e+06	1.19455e+06	873353	1.02504e+06	428515	697782	952398	898980	923930	1.14055e+06	1.1061e+06	1.19772e+06	1.24202e+06	0.0445472
Coenzyme A	HMDB0001423	C00010	Positive	768/261	12.75	0.415856	0.00593313	4.25642e+10	2.06899e+10	3.00806e+10	4.01837e+10	2.97248e+10	1.83083e+10	2.37781e+10	2.37808e+09	7.72871e+09	1.6409e+10	1.59318e+10	9.2736e+09	1.59317e+10	2.68707e+10	2.40162e+10	3.09142e+10	0.22454
D-Glucose 1-phosphate	HMDB0001586	C00103	Negative	259/241	13.58	0.545665	0.0317116	70403	163671	92731.9	70617.6	66056.5	77528.9	59940.6	34180.9	71318.1	45474.7	52649.1	31646.3	65042.8	47022.5	71194.2	73008.2	0.160361
D-Glucose 6-phosphate	HMDB0001401	C00668	Negative	259/199	14.03	0.494538	0.000960784	216890	301783	195941	239356	176716	150654	145546	81936.4	94284.5	98201.7	106515	107188	128683	167217	172079	156071	0.107761
L-Glutamate	HMDB0000148	C00025	Positive	148.1/84.1	11.57	0.794839	0.0348961	3.33896e+13	3.21705e+13	2.89404e+13	3.28582e+13	2.74434e+13	2.66981e+13	2.86378e+13	1.35528e+13	2.28229e+13	2.7359e+13	2.65656e+13	2.53255e+13	2.77808e+13	2.96797e+13	3.01016e+13	2.78559e+13	0.036292
3-phosphoglycerate	HMDB0000807	C00197	Negative	185/97	13.83	0.878641	0.278224	401241	434980	403296	468341	374722	304236	481067	222098	306744	340679	351903	394663	511147	462040	494753	501324	0.0374309
Acetyl-CoA	HMDB0001206	C00024	Positive	810.1/303.1	12.45	1.56389	0.0507977	7.84711e+09	1.26025e+10	8.32278e+09	1.56945e+10	1.51008e+10	6.42062e+09	2.62762e+10	1.49798e+10	1.58136e+10	1.97353e+10	1.68824e+10	9.51131e+09	2.42532e+10	1.6883e+10	3.16235e+10	2.13989e+10	0.227535
Aconitate	HMDB0000072	C00417	Negative	173/129.01	12.85	1.08165	0.0690055	6.45734e+07	6.51485e+07	6.37351e+07	6.88988e+07	6.41359e+07	5.41112e+07	7.50867e+07	6.55165e+07	6.5462e+07	6.75305e+07	6.68739e+07	7.12084e+07	6.75214e+07	6.91427e+07	7.51212e+07	7.96281e+07	0.0662702
Adenosine 3',5'-cyclic monophosphate (cAMP)	HMDB0000058	C00575	Positive	330.06/136	8.1	0.908777	0.401435	5.87342e+10	5.54047e+10	5.1601e+10	5.20763e+10	7.22881e+10	4.61312e+10	6.37272e+10	4.55343e+10	4.49429e+10	6.32542e+10	5.24342e+10	3.56701e+10	4.82714e+10	5.3266e+10	5.61191e+10	4.39893e+10	0.0922724
Adenosine diphosphate (ADP)	HMDB0001341	C00008	Negative	426/134	13.79	0.885561	0.361526	1.35444e+06	1.91823e+06	1.6614e+06	1.9863e+06	1.70726e+06	1.38199e+06	2.04868e+06	782235	1.63023e+06	1.5028e+06	1.36283e+06	1.53736e+06	1.83755e+06	1.75353e+06	2.01712e+06	1.42624e+06	0.12181
Adenosine monophosphate (AMP)	HMDB0000045	C00020	Positive	348.07/136	12.43	0.809093	0.0613267	5.89609e+13	6.85998e+13	6.23649e+13	5.98636e+13	6.40277e+13	4.46185e+13	4.98681e+13	3.01705e+13	4.21129e+13	5.58464e+13	5.54603e+13	5.65495e+13	6.01908e+13	5.96096e+13	6.07216e+13	6.00506e+13	0.00659903
a-Ketoglutarate	HMDB0000208	C00026	Negative	145/101	10.63	1.00957	0.81759	4.51647e+07	3.95911e+07	3.76912e+07	4.20405e+07	4.0439e+07	4.48997e+07	4.42913e+07	3.90733e+07	4.61211e+07	3.97589e+07	4.29385e+07	4.00348e+07	3.38839e+07	4.29714e+07	4.58495e+07	4.30294e+07	0.108882
Citrate	HMDB0000094	C00158	Negative	191/111	14	0.932531	0.291532	9.31017e+08	9.35284e+08	8.29575e+08	1.01699e+09	8.00208e+08	8.45302e+08	9.32909e+08	6.35976e+08	8.24979e+08	8.94199e+08	8.34388e+08	8.744e+08	7.92779e+08	8.82943e+08	9.24101e+08	8.68683e+08	0.0547824
D-Fructose 1,6-bisphosphate	HMDB0001058	C05378	Negative	339/241	14.5	0.941813	0.670073	211138	164193	151426	200736	149405	154661	246563	111886	155319	118483	159249	180036	481175	369493	302302	229875	0.267538
Fumarate	HMDB0000134	C00122	Negative	115/71	11.97	0.651792	0.0905644	3.44275e+06	2.74722e+06	1.83578e+06	3.76084e+06	1.95804e+06	2.70991e+06	3.00994e+06	102195	1.43892e+06	2.26095e+06	2.17448e+06	1.73844e+06	1.72857e+06	2.12474e+06	2.58674e+06	1.57602e+06	0.195375
Glyceraldehyde 3-phosphate	HMDB0001112	C00118	Negative	169/97.02	1	0.991467	0.949893	144593	163010	147701	249642	171709	211827	194997	145094	160595	159400	160475	258633	178837	144059	158102	208493	0.14067
Isocitrate	HMDB0000193	C00311	Negative	191/73	13.59	0.976547	0.821179	2.04061e+07	2.08683e+07	1.76488e+07	2.21886e+07	2.54094e+07	1.39349e+07	2.53832e+07	1.81569e+07	1.67005e+07	2.01352e+07	1.88998e+07	1.83553e+07	2.78656e+07	2.12643e+07	2.28873e+07	2.16024e+07	0.113036
L-Lactate	HMDB0000190	C00186	Negative	89/45	6.01	0.946225	0.68841	2.67568e+06	2.8059e+06	2.41637e+06	3.05525e+06	2.35935e+06	2.22643e+06	3.13391e+06	1.0004e+06	2.3443e+06	2.96479e+06	2.53694e+06	2.72303e+06	2.27545e+06	2.60456e+06	2.64859e+06	2.88517e+06	0.0834916
L-Malate	HMDB0000156	C00149	Negative	133/115	11.6	0.702055	0.0665853	4.81388e+07	4.8226e+07	4.21151e+07	6.3035e+07	3.56402e+07	4.19793e+07	4.80975e+07	7.73786e+06	3.06308e+07	3.95587e+07	3.60004e+07	3.39423e+07	4.03438e+07	3.6507e+07	4.17728e+07	3.86779e+07	0.049878
Nicotinamide adenine dinucleotide (reduced) (NADH)	HMDB0001487	C00004	Positive	666.13/514.1	11.83	0.926455	0.764754	1.427e+09	1.9019e+09	1.42675e+09	3.32891e+09	1.30757e+09	1.9019e+09	2.14038e+09	1.66458e+09	1.66471e+09	9.51336e+08	3.09107e+09	9.51336e+08	2.85362e+09	3.8047e+09	2.37808e+09	1.66458e+09	0.29058
Nicotinamide adenine dinucleotide phosphate(NADP)	HMDB0000217	C00006	Positive	744.09/136	14.28	1.22301	0.163646	4.39908e+10	3.85186e+10	3.73378e+10	3.75711e+10	3.32933e+10	2.61569e+10	5.01724e+10	2.66337e+10	3.45971e+10	4.85251e+10	4.61004e+10	5.92045e+10	6.94361e+10	5.06479e+10	4.77995e+10	4.28056e+10	0.191323
Nicotinamide adenine dinucleotide phosphate-reduced （NADPH）	HMDB0000221	C00005	Positive	746.15/729	13.97	0.971367	0.884015	1.18917e+09	2.14012e+09	3.09133e+09	2.14025e+09	2.37783e+09	1.42675e+09	2.37808e+09	2.97254e+09	1.66471e+09	1.42957e+09	2.37783e+09	1.18866e+09	1.90267e+09	2.13986e+09	2.13999e+09	1.90267e+09	0.0586891
Nicotinamide adenine dinucleotide(NAD)	HMDB0000902	C00003	Positive	664.12/136.3	12.77	0.753321	0.109219	1.03435e+11	1.25665e+11	8.23665e+10	9.27471e+10	1.25078e+11	1.03913e+11	8.5957e+10	1.9261e+10	8.50097e+10	1.0867e+11	7.58594e+10	1.02249e+11	1.68234e+11	1.47425e+11	9.51218e+10	1.26031e+11	0.201569
Oxaloacetate	HMDB0000223	C00036	Negative	131/87	12.2	0.84709	0.431707	229312	212714	202916	260240	345499	239336	297855	24141.2	225669	295724	184587	234201	181808	204949	224032	211909	0.0747718
Phosphoenolpyruvate	HMDB0000263	C00074	Negative	167/79	13.75	1.06071	0.654434	232180	295646	325271	226301	351003	170426	319213	212633	223027	298070	310184	334889	345128	316315	444226	516837	0.196818
Pyruvate	HMDB0000243	C00022	Negative	87/43	2.29	0.892813	0.202425	1.11408e+06	1.58364e+06	1.2522e+06	1.23379e+06	987314	1.1027e+06	1.15189e+06	1.13858e+06	1.21027e+06	917133	991247	1.08497e+06	868166	923388	984917	1.06383e+06	0.075786
Succinate	HMDB0000254	C00042	Negative	117/73	11.21	1.03456	0.757083	3.27876e+06	5.18577e+06	3.80961e+06	3.48907e+06	3.99928e+06	2.81734e+06	3.61845e+06	5.05531e+06	3.69981e+06	3.56904e+06	3.48573e+06	3.93195e+06	3.36176e+06	3.66126e+06	4.34578e+06	4.06219e+06	0.0973873
Succinyl-CoA	HMDB0001022	C00091	Positive	868.1/361	13.9	0.818883	0.192748	2.14012e+09	1.3104e+09	2.85349e+09	2.61553e+09	1.66445e+09	1.90229e+09	1.42662e+09	2.14025e+09	1.90216e+09	1.42675e+09	1.42662e+09	1.90242e+09	2.61592e+09	1.66458e+09	1.90242e+09	1.18904e+09	0.279375
Thiamine pyrophosphate (TPP)	HMDB0001372	C00068	Positive	425.05/122	14.39	0.970177	0.766685	1.8892e+11	1.93199e+11	1.78106e+11	1.70368e+11	1.87621e+11	1.34689e+11	1.98539e+11	1.01296e+11	1.61934e+11	1.87951e+11	1.79887e+11	1.91897e+11	1.83211e+11	1.96769e+11	1.75851e+11	1.79524e+11	0.0430044
UDP-glucose	HMDB0000286	C00029	Negative	565/323	13.01	0.733626	0.0979412	812409	916110	1.15331e+06	940903	1.11622e+06	974121	695634	162443	594080	1.07032e+06	1.00252e+06	812986	864196	563910	667960	1.01856e+06	0.225424

### Sheet: QC-RSD
Componnd Name	QC_1	QC_2	QC_3	QC_4	QCRSD
3-phosphoglycerate	511147	462040	494753	501324	0.0374309
Acetoacetyl-CoA	2.02159e+09	2.14012e+09	1.54579e+09	1.9019e+09	0.11692
Acetyl-CoA	2.42532e+10	1.6883e+10	3.16235e+10	2.13989e+10	0.227535
Aconitate	6.75214e+07	6.91427e+07	7.51212e+07	7.96281e+07	0.0662702
Adenosine 3',5'-cyclic monophosphate (cAMP)	4.82714e+10	5.3266e+10	5.61191e+10	4.39893e+10	0.0922724
Adenosine diphosphate (ADP)	1.83755e+06	1.75353e+06	2.01712e+06	1.42624e+06	0.12181
Adenosine monophosphate (AMP)	6.01908e+13	5.96096e+13	6.07216e+13	6.00506e+13	0.00659903
a-Ketoglutarate	3.38839e+07	4.29714e+07	4.58495e+07	4.30294e+07	0.108882
alpha-D-Ribose 5-phosphate	1.14055e+06	1.1061e+06	1.19772e+06	1.24202e+06	0.0445472
Citrate	7.92779e+08	8.82943e+08	9.24101e+08	8.68683e+08	0.0547824
Coenzyme A	1.59317e+10	2.68707e+10	2.40162e+10	3.09142e+10	0.22454
D-Fructose 1,6-bisphosphate	481175	369493	302302	229875	0.267538
D-Glucose 1-phosphate	65042.8	47022.5	71194.2	73008.2	0.160361
D-Glucose 6-phosphate	128683	167217	172079	156071	0.107761
Fumarate	1.72857e+06	2.12474e+06	2.58674e+06	1.57602e+06	0.195375
Glyceraldehyde 3-phosphate	178837	144059	158102	208493	0.14067
Isocitrate	2.78656e+07	2.12643e+07	2.28873e+07	2.16024e+07	0.113036
L-Glutamate	2.77808e+13	2.96797e+13	3.01016e+13	2.78559e+13	0.036292
L-Lactate	2.27545e+06	2.60456e+06	2.64859e+06	2.88517e+06	0.0834916
L-Malate	4.03438e+07	3.6507e+07	4.17728e+07	3.86779e+07	0.049878
Nicotinamide adenine dinucleotide (reduced) (NADH)	2.85362e+09	3.8047e+09	2.37808e+09	1.66458e+09	0.29058
Nicotinamide adenine dinucleotide phosphate(NADP)	6.94361e+10	5.06479e+10	4.77995e+10	4.28056e+10	0.191323
Nicotinamide adenine dinucleotide phosphate-reduced （NADPH）	1.90267e+09	2.13986e+09	2.13999e+09	1.90267e+09	0.0586891
Nicotinamide adenine dinucleotide(NAD)	1.68234e+11	1.47425e+11	9.51218e+10	1.26031e+11	0.201569
Oxaloacetate	181808	204949	224032	211909	0.0747718
Phosphoenolpyruvate	345128	316315	444226	516837	0.196818
Pyruvate	868166	923388	984917	1.06383e+06	0.075786
Succinate	3.36176e+06	3.66126e+06	4.34578e+06	4.06219e+06	0.0973873
Succinyl-CoA	2.61592e+09	1.66458e+09	1.90242e+09	1.18904e+09	0.279375
Thiamine pyrophosphate (TPP)	1.83211e+11	1.96769e+11	1.75851e+11	1.79524e+11	0.0430044
UDP-glucose	864196	563910	667960	1.01856e+06	0.225424
